# Genomic analysis reveals a polygenic architecture of antler morphology in wild red deer (*Cervus elaphus*)

**DOI:** 10.1101/2021.04.16.440189

**Authors:** Lucy Peters, Jisca Huisman, Loeske E.B. Kruuk, Josephine M. Pemberton, Susan E. Johnston

**Affiliations:** Institute of Evolutionary Biology, School of Biological Sciences, University of Edinburgh, Edinburgh, EH9 3FL, United Kingdom; Research School of Biology, The Australian National University, Canberra, Australia

## Abstract

Sexually-selected traits show large variation and rapid evolution across the animal kingdom, yet genetic variation often persists within populations despite apparent directional selection. A key step in solving this long-standing paradox is to determine the genetic architecture of sexually-selected traits to understand evolutionary drivers and constraints at the genomic level. Antlers are a form of sexual weaponry in male red deer. On the island of Rum, Scotland, males with larger antlers have increased breeding success, yet there has been no response to selection observed at the genetic level. To better understand the underlying mechanisms of this observation, we investigate the genetic architecture of ten antler traits and their principle components using genomic data from >38,000 SNPs. We estimate the heritabilities and genetic correlations of the antler traits using a genomic relatedness approach. We then use genome-wide association and haplotype-based regional heritability to identify regions of the genome underlying antler morphology, and an Empirical Bayes approach to estimate the underlying distributions of allele effect sizes. We show that antler morphology is heritable with a polygenic architecture, highly repeatable over an individual’s lifetime, and that almost all aspects are positively genetically correlated with some loci identified as having pleiotropic effects. Our findings suggest that a large mutational target and pleiotropy with traits sharing similar complex polygenic architectures are likely to contribute to the maintenance of genetic variation in antler morphology in this population.
