## Supplementary Table 1 for "Genomic analysis reveals a polygenic architecture of antler morphology in wild red deer (*Cervus elaphus*)"

Trait	Pedigree	SE	p.value	GRM	SE	p.value
Length	0.315593650813716	0.0733594814728004	3.69267714051367e-07	0.279436450054056	0.0665097771892918	2.47137111848627e-07
CoronetCirc	0.422954662124464	0.0748982579711623	2.91613382667699e-10	0.408212907320348	0.0708186666575765	1.64185154114158e-10
LowerBeam	0.326389418174031	0.073004603198682	6.32182903049842e-08	0.386325859116831	0.0670475226221897	1.23904469546458e-10
UpperBeam	0.345270280321708	0.0892479973100667	1.80795510523941e-05	0.357179382715229	0.0870102745462502	4.85527063347137e-05
CoronetBrowJunc	0.294913004908445	0.0775095464986524	9.44420964363125e-07	0.275427185144053	0.0731718620744971	1.43157381102944e-06
CoronetTrayJunc	0.382283817766089	0.0930583676720524	4.49956712447644e-05	0.409571955911851	0.0829094127097437	1.91500043930252e-07
BrowLength	0.435528802289348	0.07248853126049	1.16722420201033e-13	0.413725198846029	0.0658416744731807	2.49365332704945e-15
TrayLength	0.327986012292549	0.10898843015614	0.001583175746173	0.387867983084571	0.0943459270720048	8.65347402023704e-06
AntlerWt	0.211022297815696	0.0914031672316842	0.00611357550526787	0.228600304518643	0.0893771150484015	0.00191596562559449
Form	0.30973940041513	0.0492568779196943	5.17352888997563e-19	0.26815079769652	0.0519170228610412	6.57191759284828e-12
PC1	0.348139766235775	0.0812344311985306	1.53337108261959e-06	0.364995052936179	0.0745342856951172	1.13080374313026e-07
PC2	0.200930863346011	0.0863568513747455	0.00537610364888047	0.25516412442717	0.0823889152419879	0.000362567587093744
PC3	0.272881822298428	0.0756139626264689	4.13637283721383e-06	0.295824287732887	0.0726787750579563	4.51830764537137e-07
PC4	0.236573038643564	0.0759267711032664	0.000265487408044392	0.179245295215778	0.067689516579732	0.00137513673972689
PC5	0.370649628992654	0.0915375493437106	5.17280063633262e-06	0.314323107162167	0.0845477190636377	1.13152746249614e-05
PC6	0.324255807514117	0.0831545889837569	1.1558448948764e-05	0.263985987729098	0.0779130956376531	0.00014189818413048
PC7	0.380349903534647	0.0816766234718917	3.58568071842696e-08	0.364843934342098	0.0739221042639687	2.71508994889024e-09
PC8	0.1542232086215	0.0689961599726212	0.00653802307657635	0.141017345875468	0.0639599515988094	0.00822025096024095
PC9	0.186223503760253	0.0804830035743433	0.0115925627836932	0.18924732414427	0.0721074026684485	0.00218782542394795
PC10	0.134440768277303	0.0629907496773554	0.0106423130691291	0.141517708545713	0.0552963238837649	0.000914200207405855
PC11	0.106480453826384	0.0482490797237841	0.00184026662816298	0.124091601561725	0.0496146943120828	0.000465807538300549
