## Supplementary Table 2 for "Genomic analysis reveals a polygenic architecture of antler morphology in wild red deer (*Cervus elaphus*)"

measure	total_var	genetic	genetic_SE	permanent	permanent_SE	BirthYear	BirthYear_SE	RutYear	RutYear_SE	residual	residual_SE	repeatability
PC1	5.741524553219	0.364995052936179	0.0745342856951172	0.202848625394261	0.0644613769549541	8.98047936052699e-09	0.0146816026891333	0.263605242926352	0.049183767006702	0.168551069762728	0.017632106550323	0.56784368731092
PC2	1.49238015151345	0.25516412442717	0.0823889152419879	0.311077562037241	0.0777319181406421	0.00860213466378472	0.0200083405338034	0.0627183252943617	0.0191380183612386	0.362437853577442	0.028884675699545	0.574843821128196
PC3	1.14462152815169	0.295824287732887	0.0726787750579563	0.136024974294837	0.0673324778312543	0.038391244607866	0.0252944184817721	0.0783748638090688	0.0241477731816137	0.451384629555342	0.03459989486882	0.470240506635589
PC4	0.830437916337108	0.179245295215778	0.067689516579732	0.204589605770716	0.0678110934991559	0.0168114464196257	0.0205215201800081	0.0612191371173725	0.0211108912896538	0.538134515476509	0.0366193664825071	0.400646347406119
PC5	0.694480355419192	0.314323107162167	0.0845477190636377	0.252736245016583	0.080223109967466	0.00040145487876767	0.017149573391819	0.0577997846482679	0.0177639640328095	0.374739408294214	0.0295652902123759	0.567460807057519
PC6	0.641030884222784	0.263985987729098	0.0779130956376531	0.156648352140297	0.0722287871059411	4.71728554273791e-07	2.71228259593768e-08	0.0248900139377896	0.0121125826513715	0.55447517446426	0.0393892018576271	0.42063481159795
PC7	0.514529633192409	0.364843934342098	0.0739221042639687	0.0593354329491338	0.0646876531432323	0.0234423621994174	0.0190364857200233	0.0193872212248333	0.010756773620509	0.532991049284518	0.0382069518015421	0.447621729490649
PC8	0.437040145313765	0.141017345875468	0.0639599515988094	0.223371099567447	0.0692170278069755	0.00952137952024201	0.0179381760735521	0.0534616740523246	0.0183153702003947	0.572628500984518	0.0376952027369421	0.373909824963157
PC9	0.400240271517407	0.18924732414427	0.0721074026684485	0.269410503355744	0.0721509823736267	0.0026279838839378	0.0178912044366789	0.038606565268507	0.0151110854207286	0.500107623347541	0.0353855551972698	0.461285811383951
PC10	0.225044611543875	0.141517708545713	0.0552963238837649	0.0863522450033407	0.056122312616873	0.0242235046906554	0.0199741632803453	0.0622499609078322	0.0213314472144625	0.685656580852459	0.0385746855211807	0.252093458239708
PC11	0.156204471924129	0.124091601561725	0.0496146943120828	0.0345418265253545	0.0471012987494076	4.55192080600134e-07	2.27197781175264e-08	0.0704795559175736	0.0234669036741198	0.770886560803266	0.0388004775345779	0.15863388327916
