## Supplementary Table 3 for "Genomic analysis reveals a polygenic architecture of antler morphology in wild red deer (*Cervus elaphus*)"

variable	effect_size	std.error	Z_ratio	p_value	effect_mean_std	Trait
MeCaAge.2	-0.47816421648655	0.0227939726381271	-20.9776603700372	0	-0.00733740818325788	Length
MeCaAge	10.9193883116437	0.377303378527089	28.9406057116971	0	0.16755751767192	Length
(Intercept)	12.7311611377643	1.56746006877788	8.12215978662253	0	0.195359089396088	Length
MeCaAge.2	-0.095779825194593	0.00356276873798965	-26.8835370012364	0	-0.00612951652339645	CoronetCirc
MeCaAge	1.90675025490167	0.0584428200479789	32.625911161308	0	0.122024206764474	CoronetCirc
(Intercept)	7.45067224556726	0.265643236408618	28.0476640259964	0	0.476812507715811	CoronetCirc
MeCaAge.2	-0.0592564826096634	0.00280910024238988	-21.0944706477438	0	-0.00564132545788874	LowerBeam
MeCaAge	1.30878924073774	0.0460576241181797	28.4163429138139	0	0.124599128021491	LowerBeam
(Intercept)	4.41943337021748	0.195125381066698	22.6491978955153	0	0.420738135016897	LowerBeam
MeCaAge.2	-0.0404635914595169	0.00231845531979964	-17.4528234872405	0	-0.00428367472575872	UpperBeam
MeCaAge	0.986975028650424	0.0387888125344273	25.4448374199243	0	0.104486028864114	UpperBeam
(Intercept)	4.50489709813813	0.168152408199931	26.7905595070745	0	0.476910554535055	UpperBeam
MeCaAge.2	-0.0160534371847672	0.00231812082853163	-6.925194315663	4.35373959106755e-12	-0.0028065449623719	CoronetBrowJunc
MeCaAge	0.407340000013511	0.0380784858883644	10.6973791239421	0	0.0712132867156488	CoronetBrowJunc
(Intercept)	3.56076627802699	0.16039269655631	22.200301849635	0	0.622511587067656	CoronetBrowJunc
MeCaAge.2	-0.116328956015263	0.012737931153763	-9.13248427951323	0	-0.00425910577436615	CoronetTrayJunc
MeCaAge	2.83760279876222	0.208004042381891	13.6420560209712	0	0.103892022068693	CoronetTrayJunc
(Intercept)	13.1845623115603	0.804019172990012	16.3983182919994	0	0.482721133217161	CoronetTrayJunc
MeCaAge.2	-0.168998494408782	0.0105452539348608	-16.026024167147	0	-0.00821657401831883	BrowLength
MeCaAge	3.82764110675909	0.173538074330971	22.0564917613356	0	0.18609690328467	BrowLength
(Intercept)	2.46997276282348	0.76651249776376	3.22235158595513	0	0.120088135104214	BrowLength
MeCaAge.2	-0.118441550913013	0.0102674348773771	-11.5356515359044	0	-0.00817740616632238	TrayLength
MeCaAge	2.64870281119072	0.171993657019857	15.4000028668786	0	0.182870948024767	TrayLength
(Intercept)	2.01718866573753	0.689687042816894	2.92478840475052	0	0.139270137098697	TrayLength
MeCaAge.2	-8.8114109492813	0.481873573985309	-18.2857318288011	0	-0.0135589789604518	AntlerWt
MeCaAge	205.129699935876	7.58708027311689	27.0367114293896	0	0.315653111811928	AntlerWt
(Intercept)	-336.438423631635	32.8848657648988	-10.2307981439519	0	-0.51771067468837	AntlerWt
MeCaAge.2	-0.00818432125747969	0.000563334227828746	-14.5283578614146	0	-0.00181954674465978	Form
MeCaAge	0.296413832036984	0.0104391473136642	28.3944486202428	0	0.0658990289099564	Form
(Intercept)	2.89432703797524	0.0636660627056863	45.4610653615421	0	0.643469772782401	Form
