## Supplementary Table 8 for "Genomic analysis reveals a polygenic architecture of antler morphology in wild red deer (*Cervus elaphus*)"

SNP.Name	BTA.Chr	BTA.Position	CEL.LG	CEL.order	Estimated.Mb.Position	cow_ARS_UCD1.2_pos	cow_ARS_UCD1.2_Chr	CallRate	Q.2	window1_ID	window2_ID
cela1_red_14_9001133	14	9001133	21	91	8437868	7936763	14	1	0.220065481758653	window_link21_pos90	NA
cela1_red_14_9391214	14	9391214	21	92	8827949	8304934	14	1	0.505144995322731	window_link21_pos90	NA
cela1_red_14_9454705	14	9454705	21	93	8891440	8368595	14	0.999532273152479	0.385587271876462	window_link21_pos90	NA
cela1_red_14_9609298	14	9609298	21	94	9046033	8523438	14	0.999064546304958	0.320692883895131	window_link21_pos90	NA
cela1_red_14_9645782	14	9645782	21	95	9082517	8559965	14	0.999064546304958	0.155664794007491	window_link21_pos90	NA
cela1_red_14_9730011	14	9730011	21	96	9166746	8644193	14	1	0.471000935453695	window_link21_pos90	NA
cela1_red_14_9956349	14	9956349	21	97	9393084	8870751	14	1	0.0292329279700655	window_link21_pos90	NA
cela1_red_14_10019523	14	10019523	21	98	9456258	8933970	14	0.998596819457437	0.124355971896956	window_link21_pos90	NA
cela1_red_14_10146012	14	10146012	21	99	9582747	9060198	14	1	0.0678203928905519	window_link21_pos90	NA
cela1_red_14_10323594	14	10323594	21	100	9760329	9230117	14	0.999064546304958	0.477996254681648	window_link21_pos90	NA
cela1_red_14_10328638	14	10328638	21	101	9765373	9235164	14	1	0.382132834424696	window_link21_pos90	window_link21_pos100
cela1_red_14_10368292	14	10368292	21	102	9805027	NA	NA	0.999064546304958	0.142790262172285	window_link21_pos90	window_link21_pos100
cela1_red_14_10623169	14	10623169	21	103	10059904	9525354	14	1	0.346117867165575	window_link21_pos90	window_link21_pos100
cela1_red_14_10645913	14	10645913	21	104	10082648	9548073	14	1	0.231290926099158	window_link21_pos90	window_link21_pos100
cela1_red_14_10794332	14	10794332	21	105	10231067	9696138	14	1	0.428203928905519	window_link21_pos90	window_link21_pos100
cela1_red_14_10840787	14	10840787	21	106	10277522	NA	NA	1	0.0905051449953227	window_link21_pos90	window_link21_pos100
cela1_red_14_10933868	14	10933868	21	107	10370603	9834517	14	1	0.270813844714687	window_link21_pos90	window_link21_pos100
cela1_red_14_10971190	14	10971190	21	108	10407925	NA	NA	1	0.479887745556595	window_link21_pos90	window_link21_pos100
cela1_red_14_11028508	14	11028508	21	109	10465243	9929278	14	0.999532273152479	0.302292934019654	window_link21_pos90	window_link21_pos100
cela1_red_14_12034664	14	12034664	21	110	11471399	10911955	14	0.998129092609916	0.464620431115276	window_link21_pos90	window_link21_pos100
cela1_red_14_12044413	14	12044413	21	111	11481148	10921679	14	0.999064546304958	0.0269194756554307	window_link21_pos100	window_link_pos110
cela1_red_14_12074107	14	12074107	21	112	11510842	10951338	14	1	0.130963517305893	window_link21_pos100	window_link_pos110
cela1_red_14_12080241	14	12080241	21	113	11516976	10957490	14	1	0.353367633302152	window_link21_pos100	window_link_pos110
cela1_red_14_12108698	14	12108698	21	114	11545433	10985863	14	1	0.458372310570627	window_link21_pos100	window_link_pos110
cela1_red_14_12253194	14	12253194	21	115	11689929	11109769	14	1	0.478250701590271	window_link21_pos100	window_link_pos110
cela1_red_14_12341304	14	12341304	21	116	11778039	11195467	14	1	0.217726847521048	window_link21_pos100	window_link_pos110
cela1_red_14_12366719	14	12366719	21	117	11803454	11220907	14	1	0.167212347988775	window_link21_pos100	window_link_pos110
cela1_red_14_12505190	14	12505190	21	118	11941925	11359306	14	0.999532273152479	0.445952269536734	window_link21_pos100	window_link_pos110
cela1_red_14_12551292	14	12551292	21	119	11988027	11406624	14	1	0.469363891487371	window_link21_pos100	window_link_pos110
cela1_red_14_12590785	14	12590785	21	120	12027520	11444942	14	1	0.127455565949486	window_link21_pos100	window_link_pos110
cela1_red_14_12707143	14	12707143	21	121	12143878	NA	NA	0.998596819457437	0.428805620608899	window_link21_pos110	NA
cela1_red_14_12863603	14	12863603	21	122	12300338	11717716	14	1	0.262160898035547	window_link21_pos110	NA
cela1_red_14_13013545	14	13013545	21	123	12450280	11867380	14	1	0.47778297474275	window_link21_pos110	NA
cela1_red_14_13047967	14	13047967	21	124	12484702	11901791	14	1	0.158559401309635	window_link21_pos110	NA
cela1_red_14_13097313	14	13097313	21	125	12534048	11951172	14	1	0.155285313376988	window_link21_pos110	NA
cela1_red_14_13140079	14	13140079	21	126	12576814	11994031	14	0.995790458372311	0.202442461249413	window_link21_pos110	NA
cela1_red_14_13189571	14	13189571	21	127	12626306	12042443	14	0.999532273152479	0.441038839494619	window_link21_pos110	NA
cela1_red_14_13259083	14	13259083	21	128	12695818	12112017	14	1	0.159494855004677	window_link21_pos110	NA
cela1_red_14_13417251	14	13417251	21	129	12853986	12273345	14	0.999532273152479	0.489471221338325	window_link21_pos110	NA
cela1_red_14_13445180	14	13445180	21	130	12881915	12296537	14	0.999532273152479	0.407112774918109	window_link21_pos110	NA
