## Supplementary Table 10 for "Genomic analysis reveals a polygenic architecture of antler morphology in wild red deer (*Cervus elaphus*)"

measure	sign	no.SNPs	total	max.effect	min.effect	lower.quant	upper.quant	SNP.status	no.SNPs.status
PC1	negative	7	10	0.165094643803002	-0.17059673453695	-0.170378268941091	0.163548321471043	shared	8
PC1	positive	3	10	0.165094643803002	-0.17059673453695	-0.170378268941091	0.163548321471043	unique	2
PC10	negative	4	5	0.0430426782431182	-0.043766564578927	-0.0433487187732086	0.0261816746187921	unique	5
PC10	positive	1	5	0.0430426782431182	-0.043766564578927	-0.0433487187732086	0.0261816746187921	shared	0
PC11	negative	26	60	0.0349499095338942	-0.0341034951098786	-0.0327803595351161	0.0336294297062907	unique	60
PC11	positive	34	60	0.0349499095338942	-0.0341034951098786	-0.0327803595351161	0.0336294297062907	shared	0
PC2	negative	18	34	0.114217257620659	-0.118078034347088	-0.112378249022886	0.110623871101246	shared	18
PC2	positive	16	34	0.114217257620659	-0.118078034347088	-0.112378249022886	0.110623871101246	unique	16
PC3	negative	14	26	0.108747453857591	-0.103589625960765	-0.10011310648148	0.10611390455974	shared	7
PC3	positive	12	26	0.108747453857591	-0.103589625960765	-0.10011310648148	0.10611390455974	unique	19
PC5	negative	8	13	0.0718681783794501	-0.073928569793566	-0.0701774957256774	0.0700001338764131	shared	6
PC5	positive	5	13	0.0718681783794501	-0.073928569793566	-0.0701774957256774	0.0700001338764131	unique	7
PC6	positive	2	2	0.0558307371118903	0.053511233344852	0.0536272085332039	0.0557147619235384	unique	2
PC7	negative	5	8	0.0545403210795079	-0.0563368922998371	-0.055260926832016	0.0539053601706971	unique	8
PC7	positive	3	8	0.0545403210795079	-0.0563368922998371	-0.055260926832016	0.0539053601706971	shared	0
PC8	negative	1	1	-0.046646175881671	-0.046646175881671	-0.046646175881671	-0.046646175881671	unique	1
