## Supplementary Table 13 for "Genomic analysis reveals a polygenic architecture of antler morphology in wild red deer (*Cervus elaphus*)"

variable	solution	SE	z_ratio	p.z_ratio	model_type	measure	SNP.name	effect.solution	effect	neg.allele	Df	Sum.of.Sq	Wald.statistic	Pr.Chisq.	p.LRT.SNP	major.allele	minor.allele	minor.allele.freq	major.allele.freq	additive_effect	domiance_effect	SNP.var	SNP.var.SE	SE.prop.SNP.var	SNP.prop.gen	SNP.prop.phen	Var.add	SE.var.add	Var.total.model	intercept	effect_size	SNP.status	prop.change
cela1_red_11_5634923_CC	-3.19157614848225	0.871341656621684	-3.66282975710864	0.00024944432801454	categorical	BrowLength	cela1_red_11_5634923	-3.19157614848225	effectBB	C	2	13.7816158863071	13.7816158863071	0.00101709175662013	0.00323524425869674	A	C	0.204396632366698	0.795603367633302	1.59578807424112	0.963966839896106	0.342292343023107	0.504779178657238	1.47470192934804	0.0321551065370938	0.0157136066763112	10.3027460314647	1.85168949076512	21.4408889516395	12.8958760794388	maximum	homozygote	0.123744060846354
cela1_red_12_49003594_GG	0.501453606144245	0.17663164258072	2.83897946493411	0.00452580693695042	categorical	CoronetBrowJunc	cela1_red_12_49003594	0	effectAA	A	2	10.5219555288497	10.5219555288497	0.00519022741718189	0.39761836988481	G	A	0.257717492984097	0.742282507015903	0.250726803072122	0.0271875636128925	0.021590510864387	0.0184922899505153	0.856500805685793	0.0899409908846711	0.024630947782219	0.21846144600222	0.0803847847231967	0.85496978455279	4.81818712296087	maximum	homozygote	0.0520375810805051
cela1_red_8_56767953_GG	-1.18221796859423	0.352913054253841	-3.34988449518757	0.00080845264978755	categorical	CoronetCirc	cela1_red_8_56767953	-1.18221796859423	effectBB	G	2	13.8887399697076	13.8887399697076	0.000964047505644494	0.0226013587765231	A	G	0.213517305893358	0.786482694106642	0.591108984297115	0.193971136738789	0.0773714724419523	0.0760026512209804	0.982308450676069	0.0654674911793043	0.0257912521861907	1.10445894519304	0.256945733762003	2.92253996587817	12.5836441253825	maximum	homozygote	0.0469743882143637
cela1_red_x_20398798_GG	-3.45286161658643	0.756161732379874	-4.56630039412231	4.96407271497864e-06	categorical	CoronetTrayJunc	cela1_red_x_20398798	-3.45286161658643	effectBB	G	1	20.8510992893615	20.8510992893615	4.96407271499688e-06	8.90962416659365e-06	G	A	0.0846585594013096	0.91534144059869	1.72643080829321	0.469079682859054	0.461936574281743	0.630109220840662	1.36406003750711	0.0453134775362893	0.0017846954522356	9.73230583211493	2.31864580199289	258.370220869218	20.4017601371998	maximum	homozygote	0.0846216599294932
cela1_red_25_15869276_GG	-1.67449115565862	0.667716593087942	-2.50778724535618	0.0121489791990637	categorical	Form	cela1_red_25_15869276	-1.67449115565862	effectBB	G	2	17.1257579213475	17.1257579213475	0.000191068422578322	0.00218422360744127	G	A	0.0144995322731525	0.985500467726848	0.837245577829312	0.0223177490901338	0.0210834823039343	0.0111885906259759	0.530680390681386	0.0857234448597782	0.02370592874308	0.224864196751912	0.0605893442467914	0.868292442699163	3.69249128956119	maximum	homozygote	0.226742736048217
cela1_red_2_101997097_GG	-4.70180064223004	1.17099219627208	-4.01522798973254	5.93883574709183e-05	categorical	Length	cela1_red_2_101997097	-4.70180064223004	effectBB	G	2	20.1428993041141	20.1428993041141	4.22692937304125e-05	0.000116533747656225	G	A	0.333255378858747	0.666744621141253	2.35090032111502	0.215639281649946	2.60859541364085	1.09385392118928	0.419326782324812	0.169986471970342	0.0413082733911404	12.7373046653724	4.60613683939124	60.5408707705431	39.4769707553513	maximum	homozygote	0.0595511832882047
cela1_red_25_28715823_GG	1.30901364914075	0.387723826442014	3.37614961957081	0.000735079330531165	categorical	LowerBeam	cela1_red_25_28715823	0	effectAA	A	2	16.540063156854	16.540063156854	0.00025607720461418	0.0138571734499145	A	G	0.100331282536678	0.899668717463322	0.654506824570373	-0.302831626811756	0.0307096667108447	0.0151423412656916	0.493080612312354	0.0645602420517784	0.0243708581406941	0.44496492394845	0.107189349532215	1.22938821468325	7.70259509101306	maximum	homozygote	0.0849722485521813
cela1_red_14_63829569_GG	2.60555038863906	0.659670473598209	3.94977567273391	7.82244713835008e-05	categorical	TrayLength	cela1_red_14_63829569	0	effectAA	A	2	16.7570954626066	16.7570954626066	0.000229743352377576	0.00119928147458509	A	G	0.379503977538606	0.620496022461394	1.30277519431953	-0.132332772806916	0.760671574077357	0.304921248388114	0.400857950762736	0.123472396213765	0.0554970420791081	5.39998941091255	1.67292581575906	12.9458530546238	7.54186241109672	maximum	homozygote	0.172739188718518
