## Supplementary Table 14 for "Genomic analysis reveals a polygenic architecture of antler morphology in wild red deer (*Cervus elaphus*)"

variable	solution	SE	z_ratio	p.z_ratio	model_type	measure	SNP.name	Df	Sum.of.Sq	Wald.statistic	Pr.Chisq.	p.LRT.SNP	major.allele	minor.allele	minor.allele.freq	major.allele.freq	additive_effect	domiance_effect	SNP.var	SNP.var.SE	SE.prop.SNP.var	SNP.prop.gen	SNP.prop.phen	Var.add	SE.var.add	Var.total.model	effect.solution	effect	neg.allele	intercept	effect_size	SNP.status	prop.change
cela1_red_11_60390816_GG	1.04191479867576	0.321847145829995	3.23729699696053	0.00120667757318754	categorical	PC1	cela1_red_11_60390816	2	10.5810214700176	10.5810214700176	0.00503918591368058	0.0963416179614681	G	A	0.457670720299345	0.542329279700655	0.52095739933788	0.104134099204701	0.1302045650162	0.0832321761677075	0.639241613052139	0.0512273875560883	0.0236728553618381	2.41149375746101	0.516971745003512	5.36995851316051	0	effectAA	A	0.456544766084394	maximum	homozygote	1.1410872230689
cela1_red_18_43824609_GG	0.306898621293662	0.066834380666765	4.59192736181476	4.39171234370315e-06	categorical	PC10	cela1_red_18_43824609	2	21.1392128534501	21.1392128534501	2.56849221057509e-05	0.0178233238507217	G	A	0.349391955098223	0.650608044901777	0.153449310646831	0.05347850943838	0.00857553029011013	0.00486674680595283	0.567515551961316	0.222123627984471	0.035297061065612	0.0300314849469616	0.01435215705033	0.234377566404526	0	effectAA	A	0.082677881445466	maximum	homozygote	1.85598987255189
cela1_red_5_85872147_GG	0.28995765320973	0.0799753462727243	3.62558796833395	0.000288304730967838	categorical	PC11	cela1_red_5_85872147	2	15.1695138022923	15.1695138022923	0.00050813830111629	0.250309365224521	A	G	0.256782039289055	0.743217960710945	0.144978826604865	-0.0677896446662338	0.00478821991441496	0.00185182132540264	0.38674525366467	0.211056434837113	0.0285078892005636	0.0178986975354622	0.00946277012215477	0.163173002353851	0	effectAA	A	-0.0390738351808864	maximum	homozygote	3.71038128030452
cela1_red_9_60396904_CC	-0.872857656429193	0.182019212054826	-4.79541498161347	1.62338410623556e-06	categorical	PC2	cela1_red_9_60396904	2	24.9150511598327	24.9150511598327	3.88835029130341e-06	0.000299363477069335	A	C	0.497425093632959	0.502574906367041	0.436428828214596	-0.142966122682758	0.0955541180457243	0.0322667713099276	0.337680593676636	0.147697753093837	0.063074451893798	0.551403036305946	0.150246834571291	1.41938759253171	-0.872857656429193	effectBB	C	0.507798770249713	maximum	homozygote	0.859452314151883
cela1_red_17_48010785_GG	-0.665883465176841	0.16692083970901	-3.98921708240662	6.62917335592906e-05	categorical	PC3	cela1_red_17_48010785	2	16.2419197334622	16.2419197334622	0.00029724320959823	0.0246055641037459	A	G	0.429373246024322	0.570626753975678	0.332941732588421	0.0803778379516185	0.0506777114191577	0.0286246434339605	0.564836939797946	0.150452581162624	0.0435227865294088	0.286157396543399	0.0951472298737425	1.11371720582527	-0.665883465176841	effectBB	G	0.168716580295171	maximum	homozygote	1.97337885823632
cela1_red_8_39886627_GG	0.757920118546417	0.175942871304344	4.30776258752407	1.64914257460585e-05	categorical	PC5	cela1_red_8_39886627	2	19.4129978769256	19.4129978769256	6.08865087819987e-05	0.00726048620279298	A	G	0.265215355805243	0.734784644194757	0.378960059273209	-0.193151830529723	0.0323864389454602	0.0121005971637251	0.373631605009211	0.149770808715603	0.046572681438549	0.183853556172401	0.069022345870139	0.663009186668086	0	effectAA	A	-0.126714200377914	maximum	homozygote	2.99066764532305
cela1_red_x_62877526_CC	0.354503286210882	0.0805464700896323	4.40122684229848	1.0764051760888e-05	categorical	PC6	cela1_red_x_62877526	1	19.3707977173686	19.3707977173686	1.07640517609253e-05	0.000263530165527425	A	C	0.277464788732394	0.722535211267606	0.177251643105441	-0.0214768505291995	0.0125972987509837	0.0105520814052622	0.837646356877759	0.0564897122592982	0.0195185931385224	0.210404346100025	0.0682396909513473	0.632802636663488	0	effectAA	A	-0.116736312289267	maximum	homozygote	1.51839337417324
cela1_red_29_16028833_GG	-0.45948307363374	0.151410930732404	-3.03467570941629	0.00240794446259359	categorical	PC7	cela1_red_29_16028833	2	13.398564682131	13.398564682131	0.00123179559465481	0.148668540157333	G	A	0.244387277829747	0.755612722170253	0.22974153681687	-0.029010149948363	0.0170578532249287	0.00735512285927702	0.431186900384867	0.0996339532725293	0.0333297263940241	0.154147370141751	0.0484611922058366	0.494733123492694	-0.45948307363374	effectBB	G	-0.091254128142533	maximum	homozygote	2.51760157587642
cela1_red_4_41756873_CC	-0.38836212640328	0.0874374233463487	-4.44160076475421	8.92921153680848e-06	categorical	PC8	cela1_red_4_41756873	2	22.018772188751	22.018772188751	1.6545670453616e-05	0.00977783087900423	A	C	0.374531835205993	0.625468164794007	0.19418106320164	-0.02076621207931	0.0186268606536925	0.00766215350700443	0.411349698129917	0.388973620156751	0.0423556725292208	0.0292603473430506	0.028817041932559	0.421145654842124	-0.38836212640328	effectBB	C	0.160228703535452	maximum	homozygote	1.21189935958432
